# Crohn’s patients and healthy infants share immunodominant B cell response to commensal flagellin peptide epitopes

**DOI:** 10.1101/2023.08.08.552496

**Authors:** Qing Zhao, Lennard Wayne Duck, John T. Killian, Alexander F. Rosenberg, Peter J. Mannon, R. Glenn King, Lee A. Denson, Subra Kugathasan, Edward N. Janoff, Maria C. Jenmalm, Charles O. Elson

**Author notes:** Corresponding author. Qing Zhao Charles O. Elson.

## Abstract

About half of patients with Crohn’s disease (CD) develop selective serum IgG response to flagellin proteins of the *Lachnospiraceae* family. Here, we identified a dominant B cell peptide epitope in CD, locating in the highly conserved “hinge region” between the D0 and D1 domains at the amino-terminus of *Lachnospiraceae* flagellins. Serum IgG reactive to this epitope is present at an elevated level in adult CD patients and in pediatric CD patients at diagnosis. Most importantly, high levels of serum IgG to the hinge epitope were found in most infants from 3 different geographic regions (Uganda, Sweden, and the USA) at one year of age. This vigorous homeostatic response decrements with age as it is not present in healthy adults. These data identify a distinct subset of CD patients, united by a shared reactivity to this dominant flagellin epitope that may represent failure of a homeostatic response beginning in infancy.
