## Supplementary Table 1 for "Crohn’s patients and healthy infants share immunodominant B cell response to commensal flagellin peptide epitopes"

### Sheet: Sheet1
Sequence Name	Position P-Value
R. faecis Fla3	2.23e-41
R. faecis Fla1	2.23e-41
R. inulinivorans Fla2	3.94e-41
E. rectale Fla1	4.18e-40
E. rectale Fla2	1.43e-39
L. Fla-X Fla	1.43e-39
L. A4 Fla4	1.43e-39
L. A4 Fla2	1.43e-39
R. intestinalis Fla1	6.48e-39
R. intestinalis Fla2	7.75e-39
L. A4 Fla3	1.1e-38
R. hominis Fla1	1.53e-38
R. inulinivorans Fla5	1.53e-38
L. 14-2 Fla1	4.84e-38
L. CBir11 Fla	1.43e-37
L. CBir1 Fla	1.85e-36
L. 3-1-57 Fla	1.14e-35
MDR254 Fla	3.47e-34
S. Dublin FliC	4.68e-24
E. coli FliC	6.61e-24
L. CBir66 Fla	9.98e-23
