## Supplementary Table 2 for "Crohn’s patients and healthy infants share immunodominant B cell response to commensal flagellin peptide epitopes"

### Sheet: p25-44
Sequence: KSTEKLSSGYKINRAADDAA
Position	Residue	Score	Assignment
0	K	0.272	.
1	S	0.327	.
2	T	0.404	.
3	E	0.472	.
4	K	0.531	E
5	L	0.555	E
6	S	0.585	E
7	S	0.587	E
8	G	0.593	E
9	Y	0.592	E
10	K	0.599	E
11	I	0.588	E
12	N	0.589	E
13	R	0.602	E
14	A	0.586	E
15	A	0.562	E
16	D	0.512	E
17	D	0.446	.
18	A	0.374	.
19	A	0.311	.

### Sheet: p41-59 S
Sequence: DDAAGLTISEKMRSQIRGL
Position	Residue	Score	Assignment
0	D	0.238	.
1	D	0.298	.
2	A	0.364	.
3	A	0.418	.
4	G	0.475	.
5	L	0.494	.
6	T	0.513	E
7	I	0.519	E
8	S	0.535	E
9	E	0.533	E
10	K	0.521	E
11	M	0.495	.
12	R	0.501	E
13	S	0.503	E
14	Q	0.479	.
15	I	0.418	.
16	R	0.369	.
17	G	0.3	.
18	L	0.245	.

### Sheet: p41-59 K
Sequence: DDAAGLTISEKMRKQIRGL
Position	Residue	Score	Assignment
0	D	0.245	.
1	D	0.307	.
2	A	0.374	.
3	A	0.43	.
4	G	0.489	.
5	L	0.51	E
6	T	0.53	E
7	I	0.533	E
8	S	0.545	E
9	E	0.55	E
10	K	0.538	E
11	M	0.511	E
12	R	0.514	E
13	K	0.52	E
14	Q	0.495	.
15	I	0.43	.
16	R	0.383	.
17	G	0.318	.
18	L	0.253	.
